# Multimodal molecular profiling of the metabolic penumbra in hyperacute stroke

**DOI:** 10.64898/2026.06.30.733797

**Authors:** Amin Mottahedin, Yvonne Couch, Paul Holloway, Philipp Mergenthaler, Philipp Boehm-Sturm, Moustafa Attar, Russell Foster, Andreas Dannhorn, Alastair M. Buchan

## Abstract

**Background:** The ischemic penumbra, a metabolically compromised yet potentially salvageable region surrounding the ischemic core, is a prime target for acute stroke intervention. Yet an objective molecular definition of the penumbra, particularly during the earliest stages of ischemia, remains lacking.

**Methods and Results:** We applied principal component analysis (PCA) followed by k-means clustering to high-resolution mass spectrometry imaging data covering multiple metabolic pathways to identify a metabolically defined penumbra in a mouse model of hyperacute stroke (45 min middle cerebral artery occlusion, MCAO). Targeted spatial metabolomic profiling by matrix-assisted laser desorption/ionization (MALDI) and desorption electrospray ionization (DESI) reveals a distinct penumbral metabolic profile, marked by relative preservation of high-energy phosphates, comparable lactate accumulation, and reduced succinate accumulation relative to the core. Spatial transcriptomics revealed selective induction of immediate-early genes, including *Npas4*, *Fos* and *Junb*, within the penumbra. Consistently, imaging mass cytometry shows enrichment of phospho-histone H3 (pHH3) within the penumbra, suggesting a chromatin-associated response potentially linked to immediate-early gene activation.

**Conclusion:** Together, these findings provide a multimodal molecular atlas of the hyperacute metabolically defined penumbra and reveal molecular features that facilitates its identification and inform future therapeutic strategies.
