## Supplementary Table 1 for "Multimodal molecular profiling of the metabolic penumbra in hyperacute stroke"

### Sheet: Sheet1
Target	Category	Annotation	Clone	Metal tag
CD11c	Immune	Dendritic cells	D1V9Y	153Sm
GLUT1	Phenotype	Hypoxia	EPR3915	161Dy
pHH3	Phenotype	Mitosis	HTA28	176Yb
MHCII (I-A/I-E)	Immune	Immune cells	M5/114.15.2	174Yb
pERK	Phenotype	Signalling	20G11	164Dy
Arg1	Immune	M2 Macrophages	Poly	170Er
B-Catenin	Architecture	Signalling	D13A1	145Nd
CD31	Architecture	Endothelial cells	390	165Ho
Collagen IV	Architecture	ECM	Polyclonal	209Bi
E Cadherin	Architecture	Epithelial cells	240000000000	158Gd
EpCam (CD326)	Architecture	Epithelial cells	G8.8	166Er
F4/80	Immune	Macrophages	CI:A3-1	155Gd
Ki67	Phenotype	Proliferation	B56	162Dy
pNDRG1	Phenotype	Glucose metabolism	D98G11	159Tb
pS6	Phenotype	Signalling	N7-548	172Yb
SGLT2	Architecture	PT (luminal)	polyclonal	160Gd
Vimentin	Architecture	Mesenchymal cells	D21H3	143Nd
αSMA	Phenotype	Fibroblast and pericyte phenotype	Polyclonal	167Er
Collagen I	Architecture	ECM	Polyclonal	169Tm
Cleaved Caspase 3	Phenotype	Apoptosis	D3E9	142Nd
pAKT (Ser473)	Phenotype	Signalling	D9E	152Sm
AQ2	Architecture	Collecting duct (luminal)	Polyclonal	149Sm
CD11b	Immune	Macrophage subset	M1/70	148Nd
CD163	Immune	M2 Macrophages	TNKUPJ	156Gd
Ly6G	Immune	Neutrophils	1A8	151Eu
Lyve1	Architecture	lymphatic vessels	poly	146Nd
PgP	Phenotype	Drug pump	EPR10364-57	171Yb
γH2AX	Phenotype	DNA damage	JBW301	173Yb
193lr	nucleus
191lr	nucleus
190BCKG	background
208Pb	background
80arar	background
89Y	background
131Xe	background
134Xe	background
